# Quantitative Analysis of Autophagy in Single Cells: Differential Response to Amino Acid and Glucose Starvation

**DOI:** 10.1101/2023.12.01.569679

**Authors:** Katie R. Martin, Stephanie L. Celano, Ryan D. Sheldon, Russell G. Jones, Jeffrey P. MacKeigan

## Abstract

Autophagy is a highly conserved, intracellular recycling process by which cytoplasmic contents are degraded in the lysosome. This process occurs at a low level constitutively; however, it is induced robustly in response to stressors, in particular, starvation of critical nutrients such as amino acids and glucose. That said, the relative contribution of these inputs is ambiguous and many starvation medias are poorly defined or devoid of multiple nutrients. Here, we sought to generate a quantitative catalog of autophagy across multiple stages and in single, living cells under normal growth conditions as well as in media starved specifically of amino acids or glucose. We found that autophagy is induced by starvation of amino acids, but not glucose, in U2OS cells, and that MTORC1-mediated ULK1 regulation and autophagy are tightly linked to amino acid levels. While autophagy is engaged immediately during amino acid starvation, a heightened response occurs during a period marked by transcriptional upregulation of autophagy genes during sustained starvation. Finally, we demonstrated that cells immediately return to their initial, low-autophagy state when nutrients are restored, highlighting the dynamic relationship between autophagy and environmental conditions. In addition to sharing our findings here, we provide our data as a high-quality resource for others interested in mathematical modeling or otherwise exploring autophagy in individual cells across a population.
