## Supplementary material for "Quantitative Analysis of Autophagy in Single Cells: Differential Response to Amino Acid and Glucose Starvation": Supp Table 1 Formulations

### Sheet: Formulation and Reagents
Inorganic Salts (from 1xDPBS)	Supplier (Catalog #)	Full Media (FM) Concentration (mg/L)	Amino Acid Starvation Media (-aa) Concentration (mg/L)	Glucose Starvation Media (-Glc) Concentration (mg/L)
Calcium Chloride (CaCl2) (anhyd.)	Thermo-Fisher (14040-133)	100	100	100
Magnesium Chloride (MgCl2-6H2O)		100	100	100
Potassium Chloride (KCl)		200	200	200
Potassium Phosphate monobasic (KH2PO4)		200	200	200
Sodium Chloride (NaCl)		8000	8000	8000
Sodium Phosphate dibasic (Na2HPO4-7H2O)		2160	2160	2160
Vitamins (from 100x mix; includes some salts)	Supplier (Catalog #)	Full Media (FM) Concentration (mg/L)	Amino Acid Starvation Media (-aa) Concentration (mg/L)	Glucose Starvation Media (-Glc) Concentration (mg/L)
D-Biotin	Sigma-Aldrich (R7256-100ML)	0.2	0.2	0.2
Choline Chloride		3	3	3
Folic Acid		1	1	1
myo-inositol		35	35	35
Niacinamide		1	1	1
p-Amino Benzoic Acid		1	1	1
D-Pantothenic Acid•½Ca		0.25	0.25	0.25
Pyridoxine•HCl		1	1	1
Riboflavin		0.2	0.2	0.2
Thiamine•HCl		1	1	1
Vitamin B-12		0.005	0.005	0.005
KCL		2	2	2
KH2PO4 (anhyd)		2	2	2
NaCl		80	80	80
Na2HPO4 (anhyd)		11.5	11.5	11.5
Amino Acids (from 50x mix)	Supplier (Catalog #)	Full Media (FM) Concentration (mg/L)	Amino Acid Starvation Media (-aa) Concentration (mg/L)	Glucose Starvation Media (-Glc) Concentration (mg/L)
L-Arginine	Sigma-Aldrich (R7131-100ML)	200	0	200
L-Asparagine		56.813	0	56.813
L-Aspartic Acid		20	0	20
L-Cystine		50	0	50
L-Glutamic Acid		20	0	20
Glycine		10	0	10
L-Histidine		15	0	15
Hydroxy-L-Proline		20	0	20
L-Isoleucine		50	0	50
L-Leucine		50	0	50
L-Lysine		40	0	40
L-Methionine		15	0	15
L-Phenylalanine		15	0	15
L-Proline		20	0	20
L-Serine		30	0	30
L-Threonine		20	0	20
L-Tryptophan		5	0	5
L-Tyrosine		23.1972	0	23.1972
L-Valine		20	0	20
Amino Acids Added Separately	Supplier (Catalog #)	Full Media (FM) Concentration (mg/L)	Amino Acid Starvation Media (-aa) Concentration (mg/L)	Glucose Starvation Media (-Glc) Concentration (mg/L)
L-Glutamine	Life Technologies (25030-081)	292.3	0	292.3
Other Additions	Supplier (Catalog #)	Full Media (FM) Concentration (mg/L)	Amino Acid Starvation Media (-aa) Concentration (mg/L)	Glucose Starvation Media (-Glc) Concentration (mg/L)
Sodium bicarbonate (NaHCO3)	Sigma-Aldrich (S5761-500G)	2000	2000	2000
HEPES	Thermo-Fisher (15630-080)	4760	4760	4760
Glutathione (reduced)	Sigma-Aldrich (G6013-5G7)	1	1	1
Phenol Red	Sigma-Aldrich (P3532-5G)	5.3	5.3	5.3
D-Glucose		2000	2000	0
Fetal Bovine Serum (FBS), dialyzed	Sigma-Aldrich (F0392-500ML)	0.1	0.1	0.1
