## Supplementary material for "Quantitative Analysis of Autophagy in Single Cells: Differential Response to Amino Acid and Glucose Starvation": Supp File 1 LCMS Details

### Sheet: Ion Paired Transition List
Compound Method			Quantifier Ion			Qualifier Ion
Name	RT	Ion Polarity	Transition	Collision Energy	Fragmentor	Transition	Collision Energy	Fragmentor
D-+-Galactosamine	1.096	Negative	238.1 -> 159.9	8	70	238.1 -> 100.0	6	70
Thiamine	1.12	Negative	264.1 -> 234.0	6	124
Pyridoxamine	1.139	Negative	167.1 -> 121.0	22	102	167.1 -> 122.0	18	102
L-Histidine	1.148	Negative	154.1 -> 93.1	16	102	154.1 -> 137.0	12	102
L-asparagine	1.21	Negative	131.0 -> 113.0	4	86	131.0 -> 70.0	12	86
L-Carnitine	1.214	Negative	220.1 -> 146.0	4	66
L-Cystathionine	1.214	Negative	221.1 -> 134.0	8	92	221.1 -> 120.0	9	92
L-Serine	1.22	Negative	104.0 -> 74.1	8	70
S-2-Aminoethyl-L-cysteine	1.224	Negative	163.1 -> 76.1	10	88	163.1 -> 33.2	28	88
L-Glutamine	1.226	Negative	145.1 -> 127.0	7	94	145.1 -> 109.0	10	94
L-Cystine	1.239	Negative	239.0 -> 120.0	4	74	239.0 -> 74.1	20	74
trans-4-Hydroxy-L-proline	1.252	Negative	130.1 -> 128.0	12	100	130.1 -> 66.0	16	100
D-Xylose	1.259	Negative	149.1 -> 89.0	4	68	149.1 -> 71.0	4	68
L-Homoserine	1.261	Negative	118.0 -> 55.0	16	70	118.0 -> 72.1	10	70
L-Threonine	1.27	Negative	118.0 -> 74.1	9	72
myo-Inositol	1.273	Negative	239.1 -> 179.0	0	72	179.0 -> 71.0	12	72
Taurine	1.278	Negative	124.0 -> 80.0	24	122
D-Mannose	1.29	Negative	179.1 -> 89.0	4	66	179.1 -> 59.2	16	66
gamma-Aminobutyric acid	1.296	Negative	102.0 -> 84.1	8	64
L-Arabitol	1.309	Negative	151.0 -> 89.0	12	110	151.0 -> 71.0	16	110
Xylitol	1.309	Negative	151.1 -> 89.0	8	96	151.1 -> 71.0	8	96
L-Citrulline	1.317	Negative	174.1 -> 131.0	8	88	174.1 -> 42.2	48	88
Cellobiose	1.322	Negative	341.1 -> 161.0	5	68
D-Maltose	1.322	Negative	341.1 -> 161.0	5	72	341.1 -> 179.0	4	72
Melibiose	1.322	Negative	341.1 -> 179.0	4	76	341.1 -> 89.0	13	76
N-Acetyl D-galactosamine	1.333	Negative	220.1 -> 119.0	0	68
Creatine	1.337	Negative	130.1 -> 88.1	8	66	130.1 -> 41.2	36	66
Trehalose	1.339	Negative	401.1 -> 341.0	10	98	341.0 -> 89.0	12	98
L-Proline	1.346	Negative	114.0 -> 68.1	12	94	114.0 -> 45.2	12	94
Allantoin	1.351	Negative	157.0 -> 97.0	12	76	157.0 -> 42.2	16	76
L-Canavanine	1.351	Negative	175.1 -> 74.0	10	74	175.1 -> 118.0	8	74
Cytosine	1.355	Negative	110.0 -> 67.1	8	58	110.0 -> 42.2	12	58
4-Guanidobutyric acid	1.362	Negative	144.1 -> 102.0	8	74	144.1 -> 41.2	32	74
Creatinine	1.363	Negative	112.0 -> 41.2	24	92	112.0 -> 68.1	16	92
L-Arginine	1.393	Negative	173.1 -> 131.0	11	90	173.1 -> 156.0	8	90
L-Homocysteine	1.422	Negative	134.0 -> 116.9	8	70
L-Arabinose	1.437	Negative	149.0 -> 59.2	12	66	149.0 -> 89.1	4	66
L-Homocystine	1.441	Negative	267.0 -> 115.0	16	92	267.0 -> 132.0	8	92
2-Deoxy-D-ribose	1.485	Negative	193.1 -> 59.2	16	64	193.1 -> 133.0	0	64
L-Sorbose	1.536	Negative	179.1 -> 89.0	4	66	179.1 -> 71.0	14	66
Ribonic acid gamma lactone	1.539	Negative	147.0 -> 59.2	16	88	147.0 -> 99.0	8	88
D-Glucosamine 6-phosphate	1.543	Negative	258.0 -> 79.0	48	182	258.0 -> 97.0	16	182
Uracil	1.634	Negative	111.0 -> 42.2	14	86
O-Phosphorylethanolamine	1.708	Negative	140.0 -> 79.0	14	122	140.0 -> 63.0	38	122
Cytidine	1.771	Negative	242.1 -> 109.0	8	104	242.1 -> 42.2	16	104
L-Methionine	1.775	Negative	148.0 -> 47.2	12	70	148.0 -> 100.0	6	70
Hypoxanthine	1.903	Negative	135.0 -> 92.0	17	104	135.0 -> 65.1	28	104
2-Deoxycytidine	1.956	Negative	286.1 -> 226.0	4	64	286.1 -> 93.0	20	64
Guanine	1.978	Negative	150.0 -> 133.0	12	116	150.0 -> 66.0	36	116
Xanthine	2.054	Negative	151.0 -> 108.0	16	104	151.0 -> 42.2	24	104
L-Isoleucine	2.099	Negative	130.0 -> 45.0	16	96
L-Leucine	2.099	Negative	130.0 -> 45.0	16	96
L-Tyrosine	2.213	Negative	180.0 -> 119.0	15	114	180.0 -> 93.0	12	114
Uridine	2.22	Negative	243.1 -> 200.0	6	128	243.1 -> 110.0	12	128
AICAR	2.312	Negative	257.1 -> 125.0	10	118	257.1 -> 42.2	44	118
3-Hydroxy-DL-kynurenine	2.339	Negative	223.1 -> 162.0	10	88	223.1 -> 205.9	4	88
Pyridoxal hydrochloride	2.399	Negative	166.1 -> 138.0	12	104	166.1 -> 108.0	18	104
Pyridoxine	2.425	Negative	168.1 -> 166.0	9	92	168.1 -> 122.1	17	92
2-Deoxyuridine	2.615	Negative	227.1 -> 184.0	6	116	227.1 -> 42.2	20	116
5-Methoxytryptamine	2.718	Negative	189.1 -> 174.0	12	92	189.1 -> 144.0	28	92
Adenine	2.763	Negative	134.0 -> 107.0	18	118	134.0 -> 92.1	20	118
Thymine	2.764	Negative	125.0 -> 42.2	14	86
±-Mevalonolactone	2.894	Negative	189.1 -> 59.1	6	48
Inosine	3.151	Negative	267.1 -> 135.0	22	144	267.1 -> 108.0	44	144
beta-Nicotinamide mononucleotide	3.401	Negative	333.0 -> 251.1	12	60	333.0 -> 135.1	36	60
2-Deoxyinosine	3.412	Negative	251.1 -> 135.0	20	124	251.1 -> 108.0	42	124
Guanosine	3.72	Negative	282.1 -> 150.0	17	152	282.1 -> 132.9	32	152
L-Kynurenine	3.747	Negative	207.1 -> 190.0	4	76	207.1 -> 144.0	20	76
2-Deoxyguanosine	4.006	Negative	266.1 -> 150.0	12	74	266.1 -> 108.0	36	74
DL-2-Aminoadipic acid	4.077	Negative	160.1 -> 142.0	9	96	160.1 -> 116.0	12	96
L-Phenylalanine	4.194	Negative	164.1 -> 147.0	9	100	164.1 -> 103.0	15	100
Argininosuccinic acid	4.222	Negative	289.0 -> 131.1	27	98	289.0 -> 88.0	36	98
L-Glutamic acid	4.287	Negative	146.0 -> 102.0	11	76	146.0 -> 128.0	8	76
L-Aspartic Acid	4.488	Negative	132.0 -> 88.0	10	76	132.0 -> 71.0	14	76
4-Hydroxy-L-glutamic acid	4.68	Negative	162.0 -> 144.0	6	72	162.0 -> 72.1	16	72
Glucoheptonic acid	4.986	Negative	225.1 -> 129.0	11	98	225.1 -> 75.1	18	98
S-5-Adenosyl-L-homocysteine	4.992	Negative	383.1 -> 134.0	24	130	383.1 -> 248.0	13	130
Thymidine	5.027	Negative	241.1 -> 42.2	16	122	241.1 -> 151.0	6	122
D-Gluconic acid	5.23	Negative	195.1 -> 75.2	18	104	195.1 -> 129.0	10	104
Galactonic acid	5.23	Negative	195.1 -> 75.1	18	94	195.1 -> 129.0	11	94
Uric acid	5.526	Negative	167.0 -> 124.0	13	128	167.0 -> 42.3	26	128
Glyceric acid	5.628	Negative	105.0 -> 75.1	8	70	105.0 -> 57.2	14	70
Glyoxylic acid	5.906	Negative	73.0 -> 45.2	6	48
N-Acetylneuraminic acid	5.932	Negative	308.1 -> 87.0	14	94	308.1 -> 169.9	10	94
Quinic acid	6.063	Negative	191.1 -> 85.1	25	124	191.1 -> 93.1	24	124
O-Succinyl-L-homoserine	6.154	Negative	218.1 -> 117.0	7	68	218.1 -> 118.0	0	68
Adenosine	6.227	Negative	266.0 -> 107.0	44	122	266.0 -> 134.0	10	72
Shikimic acid	6.231	Negative	173.0 -> 111.0	7	132	173.0 -> 93.1	16	132
2-Deoxyadenosine	6.478	Negative	310.1 -> 250.0	4	74	250.0 -> 134.1	12	74
Oxamic acid	6.502	Negative	88.0 -> 44.3	6	44	88.0 -> 42.3	12	44
Chorismic acid	6.691	Negative	225.0 -> 189.0	6	68
Succinic semialdehyde	6.964	Negative	101.0 -> 57.2	7	72
Lactic acid	7.225	Negative	89.0 -> 43.3	10	48	89.0 -> 45.3	9	48
3-Dehydroshikimic acid	7.316	Negative	171.0 -> 127.0	8	86	171.0 -> 109.0	17	86
alpha-D(+)Mannose 1-phosphate	7.37	Negative	259.0 -> 97.0	14	100	259.0 -> 79.0	48	100
Creatine phosphate	7.424	Negative	210.0 -> 79.0	16	70	210.0 -> 96.9	4	70
L-Dihydroorotic acid	7.502	Negative	157.0 -> 113.0	5	116	157.0 -> 42.2	30	116
alpha-D-Glucose-1-phosphate	7.589	Negative	259.0 -> 79.0	28	126	259.0 -> 240.9	9	126
D-Glucose 6-phosphate	7.597	Negative	259.0 -> 97.0	14	102	259.0 -> 79.0	48	102
L-Tryptophan	7.761	Negative	203.1 -> 116.0	14	116	203.1 -> 74.1	14	116
D-Ribose 5-phosphate	7.784	Negative	229.0 -> 79.0	48	96	229.0 -> 97.0	10	96
D-Sedoheptulose-7-phosphate	7.891	Negative	289.0 -> 96.9	18	104	289.0 -> 79.0	48	104
Trehalose 6-phosphate	7.923	Negative	421.1 -> 241.0	27	176
gamma-Glu-Cys	7.935	Negative	249.1 -> 128.0	8	94	249.1 -> 171.0	9	94
D-Fructose 6-phosphate	7.942	Negative	259.0 -> 97.0	14	102	259.0 -> 79.0	48	102
Xanthosine	8.093	Negative	283.1 -> 151.0	18	126	283.1 -> 108.0	40	126
D-Xylulose-5-phosphate	8.322	Negative	229.0 -> 79.0	36	86	229.0 -> 139.0	8	86
N-Acetyl-D-glucosamine 6-phosphate	8.672	Negative	300.0 -> 97.0	18	86	300.0 -> 79.0	48	86
Nicotinic acid mononucleotide	8.73	Negative	334.0 -> 289.9	4	70	334.0 -> 79.0	40	70
Orotic acid	8.921	Negative	155.0 -> 42.0	26	68	155.0 -> 40.0	44	68
2-Deoxy-D-glucose 6-phosphate	8.927	Negative	243.0 -> 79.1	45	96	243.0 -> 97.0	14	96
6-Hydroxynicotinic acid	9.048	Negative	138.0 -> 94.1	10	72	138.0 -> 42.3	27	72
N-Acetyl-alpha-D-glucosamine 1-phosphate	9.11	Negative	300.0 -> 97.0	16	132	300.0 -> 79.0	36	132
D-erythro-Dihydrosphingosine	9.118	Negative	300.3 -> 199.0	8	110	300.3 -> 282.0	6	110
4-Quinolinol	9.241	Negative	144.0 -> 116.0	28	160	144.0 -> 66.1	44	160
2-Deoxyribose 5-phosphate	9.247	Negative	213.0 -> 79.1	40	92	213.0 -> 96.9	12	92
beta-Nicotinamide adenine dinucleotide	9.452	Negative	662.1 -> 540.0	12	70	662.1 -> 327.9	36	70
2-Methyl-1-butanol	9.468	Negative	87.1 -> 43.3	5	38
Pyruvic acid	9.468	Negative	87.0 -> 43.2	4	48
Cytidine-5-monophosphate	9.512	Negative	322.0 -> 79.0	44	130	322.0 -> 97.0	22	130
o-Phospho-L-Serine	9.911	Negative	184.0 -> 79.0	36	132	184.0 -> 97.0	13	132
4-Aminobenzoic acid	9.921	Negative	136.0 -> 92.0	8	72
2-Deoxycytidine 5-monophosphate	10.235	Negative	306.0 -> 194.9	14	118	306.0 -> 79.0	44	118
Glutathione (reduced)	10.235	Negative	306.1 -> 195.0	16	60	306.1 -> 110.0	20	60
Dihydroxyacetone phosphate	10.591	Negative	169.0 -> 97.0	6	128	169.0 -> 79.0	32	128
Uridine 5-monophosphate	10.594	Negative	323.0 -> 79.1	48	126	323.0 -> 97.0	24	126
2-3-Dihydroxyisovalerate	10.618	Negative	133.1 -> 75.1	10	88	133.1 -> 57.2	15	88
Inosine 5-monophosphate	10.904	Negative	347.0 -> 79.0	44	150	347.0 -> 97.0	22	150
5-Deoxy-5-(methylthio)adenosine	11.717	Negative	356.1 -> 296.0	4	70	356.1 -> 134.0	12	70
DL-Glyceraldehyde 3-phosphate	11.814	Negative	169.0 -> 79.0	28	130	169.0 -> 97.0	4	130
Nicotinic acid	11.816	Negative	122.0 -> 78.1	11	60	122.0 -> 51.2	32	60
3-Hydroxyanthranilic acid	11.891	Negative	152.0 -> 108.0	12	86	152.0 -> 107.0	23	86
2-Deoxyguanosine 5-monophosphate	11.97	Negative	346.0 -> 79.1	48	122	346.0 -> 97.0	36	122
Adenosine 5-monophosphate	11.97	Negative	346.0 -> 79.0	38	146	346.0 -> 97.0	24	146
D-pantothenic acid	11.997	Negative	218.0 -> 146.1	14	70	218.0 -> 88.0	10	70
4-Hydroxybenzoic acid	12.009	Negative	137.0 -> 93.0	14	88	137.0 -> 65.2	34	88
Guanosine 3,5-cyclic monophosphate	12.171	Negative	344.0 -> 150.0	24	104	344.0 -> 133.0	44	104
Prephenic acid	12.333	Negative	225.0 -> 101.0	9	84
2-Ketobutyrate	12.396	Negative	101.0 -> 57.2	4	64
Riboflavin	12.523	Negative	375.1 -> 255.0	14	170	375.1 -> 212.0	28	170
Vanillic acid	12.586	Negative	167.0 -> 123.0	9	82	167.0 -> 108.0	18	82
Maleic acid	12.648	Negative	115.0 -> 71.2	7	62	115.0 -> 27.3	15	62
Epicatechin	12.677	Negative	289.1 -> 245.0	11	128	289.1 -> 109.0	26	128
2-Deoxyadenosine 5-monophosphate	12.693	Negative	330.0 -> 79.0	48	128	330.0 -> 134.1	28	128
Succinic acid	12.842	Negative	117.0 -> 73.1	10	62	117.0 -> 99.0	8	62
Isopentenyl pyrophosphate	12.913	Negative	245.0 -> 209.0	4	52
5-Hydroxy-3-indoleacetic acid	12.939	Negative	190.1 -> 144.0	21	74	190.1 -> 116.0	46	74
N-Formyl-L-Tyrosine	12.939	Negative	208.1 -> 164.0	7	122	208.1 -> 107.0	12	122
Malonic acid	13.002	Negative	103.0 -> 59.2	7	56	103.0 -> 41.3	32	56
N-Carbamoyl-DL-aspartic acid	13.378	Negative	175.0 -> 132.0	7	76	175.0 -> 88.1	19	76
Adenosine 3-5-cyclic monophosphate	13.385	Negative	328.0 -> 134.0	24	154	328.0 -> 79.0	48	154
L-Gluthathione (oxidized)	13.433	Negative	611.1 -> 306.1	24	152	611.1 -> 272.1	28	152
N-Carbamyl-L-glutamic acid	13.454	Negative	189.1 -> 102.1	20	78	189.1 -> 146.0	7	78
Citramalic acid	13.507	Negative	147.0 -> 87.0	14	76	147.0 -> 85.1	12	76
m-Hydroxybenzoic acid	13.508	Negative	137.0 -> 93.1	10	92	137.0 -> 65.2	28	92
L-Malic acid	13.601	Negative	133.0 -> 115.0	8	76	133.0 -> 71.1	14	76
4-Methyl-2-oxovaleric acid	13.677	Negative	129.1 -> 85.1	7	74
Itaconic acid	13.677	Negative	129.0 -> 85.1	6	68	129.0 -> 41.3	12	68
L-Hydroxyglutaric acid	13.692	Negative	147.0 -> 128.9	7	74	147.0 -> 85.1	13	74
Mevalonic acid	13.692	Negative	147.1 -> 128.9	8	52	147.1 -> 103.1	11	52
2-2-Dimethyl Succinic acid	13.802	Negative	145.1 -> 101.1	11	88	145.1 -> 127.1	8	88
Adipic acid	13.802	Negative	145.1 -> 101.1	11	78	145.1 -> 83.1	12	78
N-acetyl aspartate	13.886	Negative	174.0 -> 88.0	16	60	174.0 -> 58.1	20	60
N-Acetylglutamic acid	13.978	Negative	188.1 -> 128.0	10	86	188.1 -> 102.0	16	86
Uridine 5'-diphosphogalactose	14.092	Negative	565.0 -> 322.9	24	180	565.0 -> 384.9	29	180
Uridine 5-diphosphoglucose	14.092	Negative	565.0 -> 322.9	24	152	565.0 -> 384.9	28	152
3-Hydroxyphenylacetic acid	14.139	Negative	151.0 -> 107.1	4	58	151.0 -> 65.2	26	58
3-Methylglutaric acid	14.182	Negative	145.1 -> 101.1	11	82	145.1 -> 41.3	52	82
alpha-Ketoglutaric acid	14.182	Negative	145.0 -> 101.0	5	70	145.0 -> 57.2	9	70
4-Hydroxyphenyl-pyruvic acid	14.256	Negative	179.0 -> 107.0	4	68
Cytidine 5-diphosphate	14.287	Negative	402.0 -> 79.0	48	108	402.0 -> 158.9	24	108
Isopentyl acetate	14.293	Negative	129.1 -> 85.2	6	134	129.1 -> 41.2	12	134
Ketovaleric acid	14.505	Negative	115.0 -> 71.2	4	70
3-phosphoglyceric acid	14.552	Negative	185.0 -> 79.0	30	80	185.0 -> 97.0	30	80
trans-trans Muconic acid	14.563	Negative	141.0 -> 53.3	8	64
D-Ribulose 1,5-biphosphate	14.601	Negative	308.9 -> 97.0	22	80	308.9 -> 79.0	46	80
2-3-Dihydroxybenzoic acid	14.63	Negative	153.0 -> 109.0	15	96	153.0 -> 53.2	25	96
Mevalonic acid 5-phosphate	14.66	Negative	227.0 -> 79.0	40	88	227.0 -> 97.0	12	88
Uridine 5-diphosphate	14.684	Negative	403.0 -> 158.9	28	108	403.0 -> 79.0	48	108
Guanosine 5-diphosphate	14.709	Negative	442.0 -> 150.0	31	144	442.0 -> 158.9	20	144
2-Deoxycytidine 5-diphosphate	14.752	Negative	386.0 -> 97.0	20	106	386.0 -> 79.0	36	106
2-3-Pyridinedicarboxylic acid	14.798	Negative	166.0 -> 122.0	6	68	166.0 -> 78.1	13	68
Pyridoxal 5 phosphate	14.804	Negative	246.0 -> 79.0	30	70
D-Fructose 1,6-biphosphate	14.871	Negative	338.9 -> 241.0	12	90	338.9 -> 97.0	22	90
trans-Aconitic acid	14.924	Negative	173.0 -> 129.0	4	58	173.0 -> 85.1	10	58
Citric acid	15.015	Negative	191.0 -> 111.0	10	78	191.0 -> 87.0	16	78
DL-Isocitric acid	15.015	Negative	191.0 -> 111.0	11	74	191.0 -> 173.0	6	74
2-4-Quinolinediol	15.102	Negative	160.0 -> 42.2	29	120	160.0 -> 117.9	19	120
Folinic acid	15.13	Negative	472.2 -> 343.0	20	160
Phosphoenolpyruvic acid	15.186	Negative	167.0 -> 79.0	12	118
Inosine 5-diphosphate	15.215	Negative	427.0 -> 158.9	28	90	427.0 -> 135.0	24	90
Homocitrate	15.218	Negative	205.0 -> 125.0	10	96	205.0 -> 145.0	10	96
2-Deoxyguanosine 5-diphosphate	15.224	Negative	426.0 -> 158.9	28	102	426.0 -> 79.1	48	102
Adenosine 5-diphosphate	15.224	Negative	426.0 -> 159.0	28	56	426.0 -> 328.0	16	56
4-Pyridoxic acid	15.227	Negative	182.0 -> 138.0	12	84	182.0 -> 108.1	20	84
cis-Aconitic acid	15.253	Negative	173.0 -> 129.0	4	62	173.0 -> 85.1	8	62
Thymidine 5-diphosphate	15.267	Negative	401.0 -> 79.0	44	114	401.0 -> 97.0	25	114
3-2-Hydroxyethylindole	15.431	Negative	160.1 -> 142.1	16	90	160.1 -> 130.1	14	90
2-Isopropylmalic acid	15.464	Negative	175.1 -> 113.0	13	92	175.1 -> 115.0	13	92
2-Deoxyadenosine 5-diphosphate	15.621	Negative	410.0 -> 79.1	44	158	410.0 -> 158.7	24	158
Indoline-2-carboxylate	16.208	Negative	162.1 -> 116.0	16	114	162.1 -> 118.0	11	114
Adenylosuccinic acid	16.314	Negative	462.0 -> 97.0	24	148	462.0 -> 134.1	48	148
Ketoisovaleric acid	16.487	Negative	115.0 -> 71.2	4	70
3-Indoleacetic acid	16.528	Negative	174.1 -> 130.0	7	74	174.1 -> 128.0	19	74
o-Hydroxy hippuric acid	16.561	Negative	194.0 -> 150.0	11	86	194.0 -> 121.0	22	86
Lipoamide	16.721	Negative	204.1 -> 158.0	4	70	204.1 -> 64.1	20	70
Salicylic acid	16.74	Negative	137.0 -> 93.1	17	78	137.0 -> 65.2	33	78
UDP-Gluceronic Acid	16.751	Negative	579.0 -> 323.0	20	156	579.0 -> 158.8	40	156
2-Deoxyuridine 5-triphosphate	16.753	Negative	467.0 -> 158.8	36	144	467.0 -> 368.9	20	144
Deoxycytidine 5-triphosphate	16.778	Negative	466.0 -> 158.9	28	142	466.0 -> 367.9	20	142
Cytidine 5-triphosphate	16.828	Negative	482.0 -> 158.8	40	142	482.0 -> 79.0	40	142
Flavin adenine dinucleotide	16.927	Negative	784.1 -> 437.0	30	148	784.1 -> 346.0	35	148
Guanosine 5-triphosphate	16.937	Negative	522.3 -> 158.9	36	102	522.3 -> 424.0	20	102
PRPP	16.948	Negative	389.0 -> 291.0	12	60	389.0 -> 176.7	20	60
Uridine 5-triphosphate	16.988	Negative	483.0 -> 158.9	36	146	483.0 -> 385.0	20	146
Inosine 5-triphosphate	17.156	Negative	507.0 -> 159.0	40	124	507.0 -> 409.0	19	124
Adenosine 5-triphosphate	17.165	Negative	506.0 -> 159.0	38	122	506.0 -> 408.1	22	122
Deoxyguanosine 5-triphosphate	17.165	Negative	506.0 -> 158.8	32	150	506.0 -> 407.9	20	150
Deoxyadenosine 5-triphosphate	17.173	Negative	490.0 -> 391.9	24	148	490.0 -> 158.9	32	148
Deoxythymidine 5-triphosphate	17.208	Negative	481.0 -> 158.8	36	130	481.0 -> 383.1	20	130
Phenylpyruvic acid	17.278	Negative	163.0 -> 91.1	6	68
Coenzyme A	17.812	Negative	766.0 -> 686.0	40	135	766.0 -> 419.0	40	135
Acetyl-Coenzyme A	17.996	Negative	808.0 -> 461.0	40	135	808.0 -> 728.0	40	135
Acetoacetyl-Coenzyme A	18.012	Negative	850.0 -> 686.0	40	135	850.0 -> 766.0	40	135
3-Hydroxybutyryl-Coenzyme A	18.128	Negative	852.0 -> 505.0	40	135
Malonyl-Coenzyme A	18.145	Negative	852.0 -> 808.0	40	135	852.0 -> 728.0	40	135
Methylmalonyl-Coenzyme A	18.203	Negative	866.0 -> 822.0	40	135	866.0 -> 742.0	40	135
Succinyl-Coenzyme A	18.211	Negative	866.0 -> 519.0	40	135	866.0 -> 786.0	40	135
Palmitoyl-Coenzyme A	18.32	Negative	1004.0 -> 924.0	40	135	1004.0 -> 657.0	40	135
Proprionyl-Coenzyme A	18.534	Negative	822.0 -> 475.0	40	135	822.0 -> 742.0	40	135
Butyryl-Coenzyme A	18.861	Negative	836.0 -> 756.0	40	135	836.0 -> 489.0	40	135
Isovaleryl-Coenzyme A	19.002	Negative	850.0 -> 770.0	40	135	850.0 -> 503.0	40	135
Taurocholic acid	20.659	Negative	514.0 -> 514.0	50	150
Glycocholic acid	20.751	Negative	464.0 -> 74.0	40	215	464.0 -> 402.0	40	215
Chenodeoxycholic acid	21.312	Negative	391.0 -> 373.0	36	190
Glycodeoxycholic acid	21.427	Negative	448.0 -> 74.0	40	195	448.0 -> 386.0	40	195

### Sheet: Ion Paired MS Parameters
Mass Spectrometer	Agilent 6470
Ion Source	AJS ESI
Polarity	Value (-)
Gas Temp (°C)	150
Gas Flow (l/min)	13
Nebulizer (psi)	45
SheathGasHeater	325
SheathGasFlow	12
Capillary (V)	2000
VCharging	500

### Sheet: Ion Paired LC parameters
Agilent 1290 Infinity II UHPLC
Multisampler G7167B			Quaternary pump G7104A											Column Compartment G7116B
Sampling Speed
Draw Speed	100.0 µL/min		Flow	0.250 mL/min										Left Temperature Control
Eject Speed	100.0 µL/min		Use Solvent Types	Yes										Temperature Control Mode	Temperature Set
Wait Time After Drawing	2.0 s		Low Pressure Limit	0.00 bar										Temperature	35.0 °C
Injection			High Pressure Limit	1200.00 bar										Enable Analysis Left Temperature
Needle Wash Mode	Standard Wash		Max. Flow Ramp Up	100.000 mL/min²										Enable Analysis Left Temperature On	Yes
Injection Volume	2.00 µL		Primary Channel	Automatic										Enable Analysis Left Temperature Value	0.8 °C
			Max. Flow Ramp Down	100.000 mL/min²										Left Temp. Equilibration Time	0.0 min
Standard Needle Wash			Stroke											Right Temperature Control
Needle Wash Mode	Flush Port		Automatic Stroke Calculation	Yes										Right temperature Control Mode	Combined
Duration	10 s													Enable Analysis Right Temperature
			Mixer Selection											Enable Analysis Right Temperature On	Yes
High Throughput			Selected Mixer	Do not use Mixer
Injection Valve to Bypass for Delay Volume Reduction	Yes		Blend Assist											Enable Analysis Right Temperature Value	0.8 °C
Sample Flush-Out Factor	20.0		Enabled	No										Right Temp. Equilibration Time	0.0 min
			Stop Time											Enforce column for run
Overlapped Injection			Stoptime Mode	Time set										Enforce column for run enabled	No
Overlap Injection Enabled	No		Stoptime	40.00 min										Stop Time
			Post Time											Stoptime Mode	As pump/injector
Needle Height Position			Posttime Mode	Off										Post Time
Draw Position Offset	5.0 mm													Posttime Mode	Off
Use Vial/Well Bottom Sensing	Yes		Solvent Composition	LC Solvents
				Channel	Solven Composition			Used						Timetable
Stop Time				A	97:3 Aq:MeOH w/ 10mM TBA, 15mM Acetic Acid			Yes							Time (min)	Function	Parameter
Stoptime Mode	No Limit			B	100% Isopropanol			No							24.00 min	Change Valve Position	Column at Position 1
				C	97:3 MeOH:H20 w/ 10mM Tributylamine, 15mM Acetic Acid			Yes							39.00 min	Change Valve Position	Column at Position 2
Post Time				D	99% ACN			Yes
Posttime Mode	Off													Valve Position	Position 2 (Port 1 -> 2)
				LC gradient program										Ready when front door open	Yes
				Time (min)	A (%)	B (%)	C (%)	D (%)	Flow (mL/min)	Pressure limit (bar)				Position Switch After Run	Do not switch
				2.50 min	100.00 %	0.00 %	0.00 %	0.00 %	0.250 mL/min	1200.00 bar
				7.50 min	80.00 %	0.00 %	20.00 %	0.00 %	0.250 mL/min	1200.00 bar
				13.00 min	55.00 %	0.00 %	45.00 %	0.00 %	0.250 mL/min	1200.00 bar
				20.00 min	1.00 %	0.00 %	99.00 %	0.00 %	0.250 mL/min	1200.00 bar
				24.00 min	1.00 %	0.00 %	99.00 %	0.00 %	0.250 mL/min	1200.00 bar
				24.05 min	1.00 %	0.00 %	0.00 %	99.00 %	0.250 mL/min	1200.00 bar					23
				27.00 min	1.00 %	0.00 %	0.00 %	99.00 %	0.250 mL/min	1200.00 bar
				27.50 min	--- %	--- %	0.00 %	99.00 %	0.800 mL/min	1200.00 bar
				31.35 min	--- %	--- %	0.00 %	99.00 %	0.800 mL/min	1200.00 bar
				31.50 min	1.00 %	0.00 %	0.00 %	99.00 %	0.600 mL/min	1200.00 bar
				32.25 min	100.00 %	0.00 %	0.00 %	0.00 %	0.400 mL/min	1200.00 bar
				39.90 min	100.00 %	0.00 %	0.00 %	0.00 %	0.400 mL/min	1200.00 bar
				40.00 min	100.00 %	0.00 %	0.00 %	0.00 %	0.250 mL/min	1200.00 bar

### Sheet: Integration notes
Compound	CAS #	Kegg ID	Included	Notes	manual integration?	Manual Integration Notes
L-Arginine	74-79-3	C00062	yes		yes	adjusted split quant peaks
L-Histidine	5934-29-2	C00135	yes		yes	adjusted split quant peaks
L-Serine	56-45-1	C00065	yes		yes	selected quant peak to match qual
L-Cystine	56-89-3	C00491	yes		yes	adjusted quant peak shouldering
L-Glutamine	56-85-9	C00064	yes		yes	selected quant peak to match qual
L-Asparagine	70-47-3	C00152	yes		yes	selected quant peak to match qual
trans-4-Hydroxy-L-proline	51-35-4	C01157	yes		yes	adjusted split quant peaks
L-Threonine	72-19-5	C00188	yes		yes	adjusted quant peak shouldering
L-Proline	147-85-3	C00148	yes		yes	adjusted split quant peaks
L-Isoleucine	73-32-5	C00407	yes		yes	selected quant peak to match qual
L-Methionine	63-68-3	C00073	yes		yes	adjusted split quant peaks
L-Leucine	61-90-5	C00123	yes		yes	adjusted quant peak shouldering
L-Tyrosine	60-18-4	C00082	yes		yes	adjusted split quant peaks
L-Glutamic-acid	56-86-0	C00025	yes
L-Phenylalanine	63-91-2	C00079	yes		yes	swapped quant w/ qual
L-Tryptophan	73-22-3	C00078	yes		yes	swapped quant w/ qual
